# SEQing: web-based visualization of iCLIP and RNA-seq data in an interactive python framework

**DOI:** 10.1101/2019.12.17.865873

**Authors:** Martin Lewinski, Yannik Bramkamp, Tino Köster, Dorothee Staiger

## Abstract

**Background:** RNA-binding proteins interact with their target RNAs at specific sites. These binding sites can be determined genome-wide through individual nucleotide resolution crosslinking immunoprecipitation (iCLIP). Subsequently, the binding sites have to be visualized. So far, no visualization tool exists that is easily accessible but also supports restricted access so that data can be shared among collaborators.

**Results:** Here we present SEQing, a customizable interactive dashboard to visualize crosslink sites on target genes of RNA-binding proteins that have been obtained by iCLIP. Moreover, SEQing supports RNA-seq data that can be displayed in a different window tab. This allows, e.g. crossreferencing the iCLIP data with genes differentially expressed in mutants of the RBP and thus obtain some insights into a potential functional relevance of the binding sites. Additionally, detailed information on the target genes can be incorporated in another tab.

**Conclusion:** SEQing is written in Python3 and runs on Linux. The web-based access makes iCLIP data easily accessible, even with mobile devices. SEQing is customizable in many ways and has also the option to be secured by a password. The source code is available at https://github.com/malewins/SEQing.
