## Additional File 1 for "SEQing: web-based visualization of iCLIP and RNA-seq data in an interactive python framework": advanced_details_sample.tsv

gene_ids	symbol	brief_description	curator_summary	name	computational_description	synonyms	plant_ontology	gene_ontology	interactions	pathways
AT1G03680	THM1	thioredoxin M-type 1	encodes a chloroplast thioredoxin similar to prokaryotic thioredoxins.	thioredoxin M-type 1	thioredoxin M-type 1 (THM1); FUNCTIONS IN: enzyme activator activity; INVOLVED IN: response to oxidative stress, response to cold, positive regulation of catalytic activity; LOCATED IN: thylakoid, apoplast, stromule, chloroplast, chloroplast stroma; EXPRESSED IN: 24 plant structures; EXPRESSED DURING: 14 growth stages; CONTAINS InterPro DOMAIN/s: Thioredoxin fold (InterPro:IPR012335), Thioredoxin…	;ARABIDOPSIS THIOREDOXIN M-TYPE 1;ATHM1;ATM1;THIOREDOXIN M-TYPE 1;TRX-M1;thioredoxin M-type 1	;sulfate assimilation;oxidation-reduction process;positive regulation of catalytic activity;negative regulation of catalytic activity;response to oxidative stress;cellular response to oxidative stress;enzyme activator activity;enzyme inhibitor activity;oxidoreductase activity, acting on a sulfur group of donors, disulfide as acceptor;regulation of carbohydrate metabolic process;protein folding;gl…	;apoplast;cell redox homeostasis;cellular response to oxidative stress;chloroplast;chloroplast envelope;chloroplast stroma;chloroplast thylakoid;enzyme activator activity;enzyme inhibitor activity;glycerol ether metabolic process;negative regulation of catalytic activity;oxidation-reduction process;oxidoreductase activity, acting on a sulfur group of donors, disulfide as acceptor;positive regulat…	;AT5G03240;AT5G14260;AT5G56750
AT1G05850	POM1	Chitinase family protein	Encodes an endo chitinase-like protein AtCTL1. Essential for tolerance to heat, salt and drought stresses. Also involved in root hair development, cell expansion and response to cytokinin. Allelic to erh2. 11 alleles described in Hauser (1995). Mutant is defective in acquired thermotolerance, appears semidwarf throughout its life cycle and has extra lateral branches. There are two EMS alleles. Ex…	POM-POM1	POM-POM1 (POM1); FUNCTIONS IN: chitinase activity; INVOLVED IN: in 9 processes; LOCATED IN: endomembrane system; EXPRESSED IN: 25 plant structures; EXPRESSED DURING: 13 growth stages; CONTAINS InterPro DOMAIN/s: Glycoside hydrolase, family 19 (InterPro:IPR016283), Glycoside hydrolase, family 19, catalytic (InterPro:IPR000726); BEST Arabidopsis thaliana protein match is: chitinase-like protein 2 (…	;ATCTL1;CHITINASE-LIKE PROTEIN 1;CTL1;ECTOPIC DEPOSITION OF LIGNIN IN PITH;ECTOPIC DEPOSITION OF LIGNIN IN PITH 1;ECTOPIC ROOT HAIR 2;ELP;ELP1;ERH2;HOT2;SENSITIVE TO HOT TEMPERATURES 2	;Golgi apparatus;extracellular region;response to cytokinin;polysaccharide binding;chitinase activity;chitinase activity;regulation of carbohydrate biosynthetic process;chitin catabolic process;cell wall macromolecule catabolic process;response to water deprivation;response to heat;response to salt stress;lignin biosynthetic process;multidimensional cell growth;ethylene-activated signaling pathwa…	;Golgi apparatus;apoplast;cell wall macromolecule catabolic process;cellulose biosynthetic process;chitin catabolic process;chitinase activity;ethylene-activated signaling pathway;extracellular region;lignin biosynthetic process;multidimensional cell growth;polysaccharide binding;regulation of carbohydrate biosynthetic process;regulation of salicylic acid metabolic process;response to cytokinin;r…
AT1G22300	GRF10	general regulatory factor 10	Encodes a 14-3-3 protein. This protein is reported to interact with the BZR1 transcription factor involved in brassinosteroid signaling and may affect the nucleocytoplasmic shuttling of BZR1	general regulatory factor 10	general regulatory factor 10 (GRF10); FUNCTIONS IN: protein phosphorylated amino acid binding, ATP binding; INVOLVED IN: brassinosteroid mediated signaling pathway; LOCATED IN: mitochondrion, chloroplast stroma, plasma membrane, cytoplasm; EXPRESSED IN: 24 plant structures; EXPRESSED DURING: 17 growth stages; CONTAINS InterPro DOMAIN/s: 14-3-3 protein (InterPro:IPR000308); BEST Arabidopsis thalia…	;14-3-3 PROTEIN G-BOX FACTOR14 EPSILON;14-3-3EPSILON;GF14 EPSILON	;cytosol;cytoplasm;plasma membrane;mitochondrion;protein phosphorylated amino acid binding;ATP binding;plasmodesma;chloroplast stroma;response to abscisic acid;brassinosteroid mediated signaling pathway;protein domain specific binding;plant embryo;stamen;flower;shoot system;root;hypocotyl;cauline leaf;vascular leaf;collective leaf structure;shoot apex;cotyledon;seed;petiole;petal;inflorescence me…	;ATP binding;brassinosteroid mediated signaling pathway;chloroplast stroma;cytoplasm;cytosol;mitochondrion;plasma membrane;plasmodesma;protein domain specific binding;protein phosphorylated amino acid binding;response to abscisic acid	;AT1G07750;AT1G12000;AT1G13440;AT1G17260;AT1G20950;AT1G21750;AT1G24020;AT1G26570;AT1G29910;AT1G35160;AT1G35580;AT1G41880;AT1G47220;AT1G53520;AT1G54100;AT1G55490;AT1G56070;AT1G56340;AT1G61520;AT1G64190;AT1G65930;AT1G70830;AT1G75080;AT1G75780;AT1G78300;AT1G78940;AT2G07732;AT2G24270;AT2G30200;AT2G36580;AT2G37190;AT2G39460;AT2G47750;AT3G02080;AT3G02360;AT3G04120;AT3G09440;AT3G09630;AT3G09840;AT3G1177…
AT1G24020	MLP423	MLP-like protein 423		MLP-like protein 423	MLP-like protein 423 (MLP423); INVOLVED IN: response to biotic stimulus, defense response; LOCATED IN: membrane; EXPRESSED IN: 23 plant structures; EXPRESSED DURING: 15 growth stages; CONTAINS InterPro DOMAIN/s: Bet v I allergen (InterPro:IPR000916); BEST Arabidopsis thaliana protein match is: MLP-like protein 28 (TAIR:AT1G70830.3); Has 1440 Blast hits to 1404 proteins in 125 species: Archae - 0;…		;membrane;response to biotic stimulus;defense response;chloroplast;plant embryo;stamen;flower;shoot system;root;hypocotyl;cauline leaf;vascular leaf;collective leaf structure;shoot apex;cotyledon;seed;petiole;petal;inflorescence meristem;guard cell;seed development stage;vascular leaf senescent stage;plant embryo cotyledonary stage;plant embryo bilateral stage;mature plant embryo stage;plant embr…	;chloroplast;defense response;membrane;response to biotic stimulus	;AT1G22300
AT1G69840	AT1G69840	SPFH/Band 7/PHB domain-containing membrane-associated protein family			SPFH/Band 7/PHB domain-containing membrane-associated protein family; INVOLVED IN: biological_process unknown; LOCATED IN: plasma membrane, chloroplast, vacuole; EXPRESSED IN: 26 plant structures; EXPRESSED DURING: 15 growth stages; CONTAINS InterPro DOMAIN/s: Band 7 protein (InterPro:IPR001107); BEST Arabidopsis thaliana protein match is: SPFH/Band 7/PHB domain-containing membrane-associated pro…		;biological_process;plasma membrane;protein binding;vacuole;vacuolar membrane;chloroplast;plasmodesma;protein histidine kinase binding;plant embryo;stamen;flower;shoot system;root;hypocotyl;cauline leaf;vascular leaf;collective leaf structure;shoot apex;cotyledon;seed;petiole;petal;plant sperm cell;inflorescence meristem;guard cell;L mature pollen stage;M germinated pollen stage;vascular leaf sen…	;biological_process;chloroplast;plasma membrane;plasmodesma;protein binding;protein histidine kinase binding;vacuolar membrane;vacuole	;AT4G26090;AT5G35750
AT2G20920	AT2G20920	chaperone (DUF3353)			Protein of unknown function (DUF3353); LOCATED IN: membrane; EXPRESSED IN: 23 plant structures; EXPRESSED DURING: 15 growth stages; CONTAINS InterPro DOMAIN/s: Protein of unknown function DUF3353 (InterPro:IPR021788); BEST Arabidopsis thaliana protein match is: Protein of unknown function (DUF3353) (TAIR:AT5G23040.1); Has 244 Blast hits to 243 proteins in 75 species: Archae - 0; Bacteria - 107; M…		;membrane;integral component of membrane;chloroplast;plant embryo;stamen;flower;shoot system;root;hypocotyl;cauline leaf;vascular leaf;collective leaf structure;shoot apex;cotyledon;seed;petiole;petal;inflorescence meristem;guard cell;L mature pollen stage;M germinated pollen stage;vascular leaf senescent stage;plant embryo cotyledonary stage;plant embryo bilateral stage;mature plant embryo stage…	;chloroplast;integral component of membrane;membrane	;AT1G27300;AT1G27300/F17L21.9;AT3G50910
AT3G14190	AT3G14190	hypothetical protein			unknown protein; BEST Arabidopsis thaliana protein match is: unknown protein (TAIR:AT5G12360.1); Has 18 Blast hits to 18 proteins in 5 species: Archae - 0; Bacteria - 0; Metazoa - 0; Fungi - 0; Plants - 18; Viruses - 0; Other Eukaryotes - 0 (source: NCBI BLink).	;CMR1;COPPER MODIFIED RESISTANCE 1;PANS1;PATRONUS 1	;molecular_function;nucleus;nucleolus;regulation of mitotic cell cycle;positive regulation of maintenance of meiotic sister chromatid cohesion;positive regulation of maintenance of meiotic sister chromatid cohesion, centromeric;plant embryo;stamen;flower;shoot system;root;hypocotyl;cauline leaf;vascular leaf;collective leaf structure;shoot apex;seed;petiole;petal;plant sperm cell;inflorescence me…	;molecular_function;nucleolus;nucleus;positive regulation of maintenance of meiotic sister chromatid cohesion;positive regulation of maintenance of meiotic sister chromatid cohesion, centromeric;regulation of mitotic cell cycle	;AT2G20000;AT4G33270
AT3G15360	TRX-M4	thioredoxin M-type 4	encodes a prokaryotic thioredoxin	thioredoxin M-type 4	thioredoxin M-type 4 (TRX-M4); FUNCTIONS IN: enzyme activator activity; INVOLVED IN: response to oxidative stress, positive regulation of catalytic activity; LOCATED IN: thylakoid, chloroplast thylakoid membrane, cell wall, chloroplast, chloroplast envelope; EXPRESSED IN: 24 plant structures; EXPRESSED DURING: 13 growth stages; CONTAINS InterPro DOMAIN/s: Thioredoxin fold (InterPro:IPR012335), Th…	;ARABIDOPSIS THIOREDOXIN M-TYPE 4;ATHM4;ATM4	;sulfate assimilation;oxidation-reduction process;positive regulation of catalytic activity;negative regulation of catalytic activity;response to oxidative stress;cellular response to oxidative stress;response to cytokinin;enzyme activator activity;enzyme inhibitor activity;oxidoreductase activity, acting on a sulfur group of donors, disulfide as acceptor;cell wall;regulation of carbohydrate meta…	;cell redox homeostasis;cell wall;cellular response to oxidative stress;chloroplast;chloroplast envelope;chloroplast stroma;chloroplast thylakoid membrane;enzyme activator activity;enzyme inhibitor activity;glycerol ether metabolic process;negative regulation of catalytic activity;oxidation-reduction process;oxidoreductase activity, acting on a sulfur group of donors, disulfide as acceptor;positi…	;AT1G06510;AT2G34090;AT3G27960;AT3G48150;AT4G25200;AT4G39050
AT3G16920	CTL2	chitinase-like protein	Encodes a chitinase-like protein expressed predominantly in stems. Mutants accumulate ligning in etiolated hypocotyls.	chitinase-like protein 2	chitinase-like protein 2 (CTL2); FUNCTIONS IN: chitinase activity; INVOLVED IN: lignin biosynthetic process; EXPRESSED IN: 19 plant structures; EXPRESSED DURING: 4 anthesis, LP.10 ten leaves visible, C globular stage, petal differentiation and expansion stage, LP.12 twelve leaves visible; CONTAINS InterPro DOMAIN/s: Glycoside hydrolase, family 19 (InterPro:IPR016283), Glycoside hydrolase, family …	;ATCTL2	;plasma membrane;extracellular region;chitinase activity;response to heat;response to salt stress;lignin biosynthetic process;plant embryo;anther;stamen;flower;shoot system;root;hypocotyl;vascular leaf;collective leaf structure;petiole;petal;inflorescence meristem;xylem;guard cell;plant embryo globular stage;gynoecium;stem;sepal;carpel;stigma;LP.12 twelve leaves visible stage;LP.10 ten leaves vis…	;chitinase activity;extracellular region;lignin biosynthetic process;plasma membrane;response to heat;response to salt stress
AT3G21630	CERK1	chitin elicitor receptor kinase 1	LysM receptor-like kinase. Essential in the perception and transduction of the chitin oligosaccharide elicitor. Involved in chitin-mediated plant innate immunity. Located in the plasma membrane.	chitin elicitor receptor kinase 1	chitin elicitor receptor kinase 1 (CERK1); FUNCTIONS IN: transmembrane receptor protein kinase activity, receptor signaling protein activity, kinase activity; INVOLVED IN: defense response to fungus, incompatible interaction, response to chitin, detection of molecule of fungal origin; LOCATED IN: plasma membrane; EXPRESSED IN: 23 plant structures; EXPRESSED DURING: 13 growth stages; CONTAINS Inte…	;AtCERK1;AtLYK1;LYK1;LYSM DOMAIN RECEPTOR-LIKE KINASE 1;LYSM RLK1;LysM-containing receptor-like kinase 1	;protein phosphorylation;kinase activity;kinase activity;protein serine/threonine kinase activity;integral component of membrane;plasma membrane;protein binding;protein binding;intracellular signal transduction;extracellular region;innate immune response;cellular response to molecule of bacterial origin;cell surface pattern recognition receptor signaling pathway;defense response to bacterium;tran…	;ATP binding;cell surface pattern recognition receptor signaling pathway;cellular response to chitin;cellular response to molecule of bacterial origin;chitin binding;chitosan binding;defense response to bacterium;defense response to fungus, incompatible interaction;detection of molecule of fungal origin;detection of peptidoglycan;extracellular region;innate immune response;integral component of m…	;AT1G07890;AT1G08830;AT1G13930;AT1G14345;AT1G19730;AT1G20020;AT1G26630;AT1G31812;AT1G35720;AT1G42970;AT1G45230;AT1G50640;AT1G52400;AT1G56220;AT1G60850;AT1G60950;AT1G62120;AT2G25600;AT2G26250;AT2G26280;AT2G28190;AT2G33580;AT2G33810;AT2G39840;AT2G39960;AT2G41110;AT2G42540;AT2G43680;AT3G08770;AT3G10190;AT3G12180;AT3G13690;AT3G14290;AT3G14840;AT3G23000;AT3G26840;AT3G49470;AT3G51895;AT3G52080;AT3G5489…	;Plant-pathogen interaction
AT3G51140	AT3G51140	DnaJ (DUF3353)			Protein of unknown function (DUF3353); INVOLVED IN: biological_process unknown; LOCATED IN: chloroplast, chloroplast inner membrane, chloroplast envelope; EXPRESSED IN: 22 plant structures; EXPRESSED DURING: 13 growth stages; CONTAINS InterPro DOMAIN/s: Protein of unknown function DUF3353 (InterPro:IPR021788); BEST Arabidopsis thaliana protein match is: Protein of unknown function (DUF3353) (TAIR…		;biological_process;integral component of membrane;chloroplast;chloroplast inner membrane;chloroplast envelope;plant embryo;stamen;flower;shoot system;root;hypocotyl;cauline leaf;vascular leaf;collective leaf structure;shoot apex;cotyledon;seed;petiole;petal;inflorescence meristem;guard cell;vascular leaf senescent stage;plant embryo cotyledonary stage;plant embryo bilateral stage;mature plant em…	;biological_process;chloroplast;chloroplast envelope;chloroplast inner membrane;integral component of membrane
AT4G03520	ATHM2	Thioredoxin superfamily protein	Encodes a redox activated co-chaperone, chloroplast localized thioredoxin, similar to prokaryotic types.		ATHM2; FUNCTIONS IN: enzyme activator activity; INVOLVED IN: response to oxidative stress, positive regulation of catalytic activity; LOCATED IN: thylakoid, chloroplast thylakoid membrane, chloroplast stroma, chloroplast; EXPRESSED IN: 24 plant structures; EXPRESSED DURING: 14 growth stages; CONTAINS InterPro DOMAIN/s: Thioredoxin fold (InterPro:IPR012335), Thioredoxin, core (InterPro:IPR015467),…		;cytosol;sulfate assimilation;oxidation-reduction process;protein binding;positive regulation of catalytic activity;response to oxidative stress;cellular response to oxidative stress;enzyme activator activity;oxidoreductase activity, acting on a sulfur group of donors, disulfide as acceptor;protein folding;glycerol ether metabolic process;chloroplast thylakoid membrane;chloroplast;thylakoid;chlor…	;cell redox homeostasis;cellular response to oxidative stress;chloroplast;chloroplast stroma;chloroplast thylakoid membrane;cytosol;enzyme activator activity;glycerol ether metabolic process;oxidation-reduction process;oxidoreductase activity, acting on a sulfur group of donors, disulfide as acceptor;positive regulation of catalytic activity;protein binding;protein disulfide oxidoreductase activi…	;AT1G09420;AT1G22640;AT5G15090;AT5G35790
AT4G09000	GRF1	general regulatory factor 1	Encodes a 14-3-3 gene, designated GRF1 chi (for general regulatory factor1-G-box factor 14-3-3 homolog isoform chi). The major native forms of 14-3-3s are homo- and hetero-dimers, the biological functions of which are to interact physically with specific client proteins and thereby effect a change in the client. As a result, 14-3-3s are involved in a vast array of processes such as the response t…	general regulatory factor 1	general regulatory factor 1 (GRF1); FUNCTIONS IN: protein phosphorylated amino acid binding; INVOLVED IN: response to cadmium ion; LOCATED IN: in 7 components; EXPRESSED IN: 9 plant structures; EXPRESSED DURING: L mature pollen stage, M germinated pollen stage, seedling growth; CONTAINS InterPro DOMAIN/s: 14-3-3 protein (InterPro:IPR000308); BEST Arabidopsis thaliana protein match is: GF14 protei…	;GENERAL REGULATORY FACTOR1-G-BOX FACTOR 14-3-3 HOMOLOG ISOFORM CHI;GF14 CHI	;cytosol;cytoplasm;regulation of metabolic process;nucleus;Golgi apparatus;membrane;plasma membrane;protein binding;protein binding;protein binding;vacuole;response to cadmium ion;protein phosphorylated amino acid binding;chloroplast;plasmodesma;chloroplast stroma;protein domain specific binding;apoplast;epidermis;guard cell;L mature pollen stage;M germinated pollen stage;pollen;papilla cell;poll…	;Golgi apparatus;apoplast;chloroplast;chloroplast stroma;cytoplasm;cytosol;membrane;nucleus;plasma membrane;plasmodesma;protein binding;protein domain specific binding;protein phosphorylated amino acid binding;regulation of metabolic process;response to cadmium ion;vacuole	;AT1G01290;AT1G02500;AT1G03630;AT1G04410;AT1G06020;AT1G06030;AT1G07370;AT1G07920;AT1G09530;AT1G13440;AT1G14980;AT1G18690;AT1G20700;AT1G22150;AT1G22300;AT1G25280;AT1G26480;AT1G27940;AT1G28480;AT1G29910;AT1G30330;AT1G30530;AT1G31260;AT1G35160;AT1G35580;AT1G36240;AT1G37130;AT1G41880;AT1G47220;AT1G49435;AT1G50090;AT1G50460;AT1G51320;AT1G51950;AT1G51980;AT1G53310;AT1G53520;AT1G55490;AT1G56340;AT1G5772…
AT4G26090	RPS2	NB-ARC domain-containing disease resistance protein	Encodes a plasma membrane protein with leucine-rich repeat, leucine zipper, and P loop domains that confers resistance to Pseudomonas syringae infection by interacting with the avirulence gene avrRpt2. RPS2 protein interacts directly with plasma membrane associated protein RIN4 and this interaction is disrupted by avrRpt2.	RESISTANT TO P. SYRINGAE 2	RESISTANT TO P. SYRINGAE 2 (RPS2); CONTAINS InterPro DOMAIN/s: ATPase, AAA type, core (InterPro:IPR003593), NB-ARC (InterPro:IPR002182), Leucine-rich repeat (InterPro:IPR001611), Disease resistance protein (InterPro:IPR000767); BEST Arabidopsis thaliana protein match is: RPS5-like 1 (TAIR:AT1G12210.1); Has 21906 Blast hits to 18242 proteins in 683 species: Archae - 18; Bacteria - 1169; Metazoa - …		;cytoplasm;plasma membrane;protein binding;ADP binding;defense response;defense response;defense response to bacterium;ATP binding;detection of bacterium;plant-type hypersensitive response;stamen;flower;shoot system;root;cauline leaf;vascular leaf;collective leaf structure;shoot apex;cotyledon;petiole;petal;inflorescence meristem;guard cell;vascular leaf senescent stage;stem;sepal;LP.12 twelve le…	;ADP binding;ATP binding;cytoplasm;defense response;defense response to bacterium;detection of bacterium;plant-type hypersensitive response;plasma membrane;protein binding	;AT1G09840;AT1G69840;AT1G72150;AT2G45960;AT3G01290;AT3G14210;AT3G25070;AT3G45780;AT4G08850;AT4G25230;AT4G30120;AT5G46330;AT5G51450;AT5G58140	;Plant-pathogen interaction
AT5G03240	UBQ3	polyubiquitin 3	encodes ubiquitin that is attached to proteins destined for degradation. UBQ3 is most homologous with UBQ4, and is expressed in higher levels in vegetative tissue but lower levels in flowers than UBQ4. UBQ3 encodes different number of ubiquitins in different ecotypes. UBQ3 transcript level is modulated by UV-B and light/dark treatments.	polyubiquitin 3	polyubiquitin 3 (UBQ3); INVOLVED IN: protein modification process, response to UV-B, response to light stimulus, ubiquitin-dependent protein catabolic process; LOCATED IN: intracellular, vacuole; EXPRESSED IN: 24 plant structures; EXPRESSED DURING: 15 growth stages; CONTAINS InterPro DOMAIN/s: Ubiquitin subgroup (InterPro:IPR019956), Ubiquitin conserved site (InterPro:IPR019954), Ubiquitin (Inter…		;intracellular;cellular protein modification process;nucleus;vacuole;ubiquitin-dependent protein catabolic process;response to UV-B;plant embryo;stamen;flower;shoot system;root;hypocotyl;cauline leaf;vascular leaf;rosette leaf;collective leaf structure;shoot apex;cotyledon;seed;petiole;petal;inflorescence meristem;guard cell;L mature pollen stage;M germinated pollen stage;vascular leaf senescent …	;cellular protein modification process;intracellular;nucleus;response to UV-B;ubiquitin-dependent protein catabolic process;vacuole	;AT1G01050;AT1G01320;AT1G01620;AT1G01960;AT1G02080;AT1G02130;AT1G02140;AT1G02510;AT1G02520;AT1G02530;AT1G02560;AT1G02840;AT1G03090;AT1G03475;AT1G03630;AT1G03680;AT1G04210;AT1G04270;AT1G04360;AT1G04410;AT1G04430;AT1G04480;AT1G04680;AT1G04690;AT1G04810;AT1G04820;AT1G05010;AT1G05150;AT1G05190;AT1G05510;AT1G05520;AT1G06000;AT1G06040;AT1G06220;AT1G06290;AT1G06400;AT1G06410;AT1G06700;AT1G07370;AT1G0777…
AT5G12360	AT5G12360	hypothetical protein			unknown protein; BEST Arabidopsis thaliana protein match is: unknown protein (TAIR:AT3G14190.1); Has 30201 Blast hits to 17322 proteins in 780 species: Archae - 12; Bacteria - 1396; Metazoa - 17338; Fungi - 3422; Plants - 5037; Viruses - 0; Other Eukaryotes - 2996 (source: NCBI BLink).	;PANS2;PATRONUS 2	;molecular_function;cellular_component;maintenance of meiotic sister chromatid cohesion;guard cell	;cellular_component;maintenance of meiotic sister chromatid cohesion;molecular_function
AT5G14260	AT5G14260	Rubisco methyltransferase family protein			Rubisco methyltransferase family protein; FUNCTIONS IN: molecular_function unknown; INVOLVED IN: biological_process unknown; LOCATED IN: chloroplast; EXPRESSED IN: 23 plant structures; EXPRESSED DURING: 13 growth stages; CONTAINS InterPro DOMAIN/s: Rubisco LSMT substrate-binding (InterPro:IPR015353); BEST Arabidopsis thaliana protein match is: Rubisco methyltransferase family protein (TAIR:AT3G07…		;chloroplast;chloroplast stroma;plant embryo;stamen;flower;shoot system;root;hypocotyl;cauline leaf;vascular leaf;collective leaf structure;shoot apex;cotyledon;seed;petiole;petal;plant sperm cell;inflorescence meristem;guard cell;vascular leaf senescent stage;plant embryo cotyledonary stage;plant embryo bilateral stage;mature plant embryo stage;plant embryo globular stage;flower pedicel;stem;sep…	;chloroplast;chloroplast stroma	;AT1G03680;AT1G19180;AT1G58290;AT3G07780
AT5G15960	KIN1	stress-responsive protein (KIN1) / stress-induced protein (KIN1)	cold and ABA inducible protein kin1, possibly functions as an anti-freeze protein. Transcript level of this gene is induced by cold, ABA, dehydration and osmoticum (mannitol). However, protein activity of GUS fused to the promoter of this gene is inhibited by cold treatment, suggesting an inhibition of the protein by increased transcript level.		KIN1; BEST Arabidopsis thaliana protein match is: stress-responsive protein (KIN2) / stress-induced protein (KIN2) / cold-responsive protein (COR6.6) / cold-regulated protein (COR6.6) (TAIR:AT5G15970.1); Has 1807 Blast hits to 1807 proteins in 277 species: Archae - 0; Bacteria - 0; Metazoa - 736; Fungi - 347; Plants - 385; Viruses - 0; Other Eukaryotes - 339 (source: NCBI BLink).		;molecular_function;cellular_component;response to osmotic stress;response to osmotic stress;response to water deprivation;response to cold;red or far-red light signaling pathway;cold acclimation;response to abscisic acid;guard cell	;cellular_component;cold acclimation;molecular_function;red or far-red light signaling pathway;response to abscisic acid;response to cold;response to osmotic stress;response to water deprivation	;AT3G21630;AT4G09000;AT5G65430
AT5G15970	KIN2	stress-responsive protein (KIN2) / stress-induced protein (KIN2) / cold-responsive protein (COR6.6) / cold-regulated protein (COR6.6)	Encodes a gene that can be induced by cold and abscisic acid and may be involved in cold acclimation and salt tolerance.		KIN2; FUNCTIONS IN: molecular_function unknown; INVOLVED IN: response to water deprivation, response to salt stress, response to cold, response to abscisic acid stimulus, response to osmotic stress; LOCATED IN: nucleus, chloroplast, plasma membrane, cytoplasm; BEST Arabidopsis thaliana protein match is: stress-responsive protein (KIN1) / stress-induced protein (KIN1) (TAIR:AT5G15960.1); Has 1807 …		;molecular_function;cytoplasm;nucleus;plasma membrane;response to osmotic stress;response to water deprivation;response to cold;chloroplast;response to abscisic acid;guard cell	;chloroplast;cytoplasm;molecular_function;nucleus;plasma membrane;response to abscisic acid;response to cold;response to osmotic stress;response to water deprivation	;AT4G26630
AT5G23040	CDF1	cell growth defect factor-like protein (DUF3353)	Encodes a protein that enables protochlorophillide's binding to pPORA's transit sequence, regulating pPORA's translocation into the plastid stroma, and blocking movement of the translocating polypeptide chain back into the cytosol. Causes Bax mediated lethality in yeast by generating reactive oxygen species and this effect is suppressed by AtBI-1.	CELL GROWTH DEFECT FACTOR 1	CELL GROWTH DEFECT FACTOR 1 (CDF1); INVOLVED IN: cell death; LOCATED IN: mitochondrion, chloroplast, chloroplast envelope; EXPRESSED IN: shoot, flower, leaf; CONTAINS InterPro DOMAIN/s: Protein of unknown function DUF3353 (InterPro:IPR021788); BEST Arabidopsis thaliana protein match is: Protein of unknown function (DUF3353) (TAIR:AT3G51140.1); Has 1807 Blast hits to 1807 proteins in 277 species: …	;CHAPERONE-LIKE PROTEIN OF POR1;CPP1	;integral component of membrane;protein binding;protein binding;protein binding;protein binding;mitochondrion;mitochondrial membrane;plastid;cell death;chloroplast thylakoid membrane;chloroplast;plastid thylakoid membrane;chloroplast thylakoid;chloroplast stroma;chloroplast organization;de-etiolation;chloroplast inner membrane;chloroplast envelope;embryo development ending in seed dormancy;protei…	;cell death;chaperone-mediated protein folding;chloroplast;chloroplast envelope;chloroplast inner membrane;chloroplast organization;chloroplast stroma;chloroplast thylakoid;chloroplast thylakoid membrane;de-etiolation;embryo development ending in seed dormancy;integral component of membrane;mitochondrial membrane;mitochondrion;plastid;plastid thylakoid membrane;positive regulation of protein impo…
AT5G35750	HK2	histidine kinase 2	Encodes histidine kinase AHK2.	histidine kinase 2	histidine kinase 2 (HK2); FUNCTIONS IN: osmosensor activity, cytokinin receptor activity, protein histidine kinase activity; INVOLVED IN: in 8 processes; LOCATED IN: membrane; EXPRESSED IN: 23 plant structures; EXPRESSED DURING: 13 growth stages; CONTAINS InterPro DOMAIN/s: Signal transduction histidine kinase, homodimeric (InterPro:IPR009082), CHASE (InterPro:IPR006189), Signal transduction hist…	;AHK2;histidine kinase 2	;integral component of membrane;plasma membrane;protein binding;protein binding;protein binding;protein binding;protein binding;protein binding;protein binding;protein binding;protein binding;protein binding;protein binding;protein binding;protein binding;protein binding;protein binding;protein binding;protein binding;protein binding;phosphorelay sensor kinase activity;protein histidine kinase ac…	;cellular response to abscisic acid stimulus;cellular response to cold;cytokinin receptor activity;cytokinin-activated signaling pathway;endoplasmic reticulum membrane;identical protein binding;integral component of membrane;kinase binding;leaf senescence;negative regulation of iron ion transport;osmosensor activity;phloem or xylem histogenesis;phosphoprotein phosphatase activity;phosphorelay sen…	;AT1G03430;AT1G17100;AT1G22450;AT1G26270;AT1G27320;AT1G31810;AT1G33120;AT1G33140;AT1G53880;AT1G53900;AT1G64330;AT1G65430;AT1G67090;AT1G69840;AT1G77370;AT2G01760;AT2G01830;AT2G15300;AT2G20580;AT2G33430;AT3G09130;AT3G10020;AT3G11100;AT3G18990;AT3G21510;AT3G27830;AT3G29350;AT3G48600;AT3G52920;AT4G27130;AT4G27160;AT4G29040;AT4G39820;AT5G07010;AT5G08790;AT5G11490;AT5G11740;AT5G13120;AT5G39340;AT5G4206…	;Plant hormone signal transduction
AT5G56750	NDL1	N-MYC downregulated-like 1		N-MYC downregulated-like 1	N-MYC downregulated-like 1 (NDL1); CONTAINS InterPro DOMAIN/s: Pollen specific protein SF21 (InterPro:IPR015511), Ndr (InterPro:IPR004142); BEST Arabidopsis thaliana protein match is: N-MYC downregulated-like 3 (TAIR:AT2G19620.1); Has 776 Blast hits to 775 proteins in 111 species: Archae - 2; Bacteria - 48; Metazoa - 563; Fungi - 0; Plants - 132; Viruses - 0; Other Eukaryotes - 31 (source: NCBI B…		;molecular_function;cytoplasm;integral component of membrane;cell differentiation;auxin transport;plant embryo;stamen;flower;shoot system;root;hypocotyl;cauline leaf;vascular leaf;collective leaf structure;shoot apex;root tip;cotyledon;seed;petiole;petal;inflorescence meristem;guard cell;L mature pollen stage;M germinated pollen stage;vascular leaf senescent stage;plant embryo cotyledonary stage;…	;auxin transport;cell differentiation;cytoplasm;integral component of membrane;molecular_function	;AT1G03680;AT1G08465;AT1G10740;AT1G16470;AT1G20696;AT1G22970;AT1G35720;AT1G50010;AT1G51710;AT1G63690;AT1G72900;AT1G72920;AT1G75420;AT1G79510;AT2G16280;AT2G16600;AT2G19170;AT2G24270;AT2G24420;AT2G27970;AT2G29530;AT2G31360;AT2G37570;AT2G46500;AT3G01500;AT3G04840;AT3G09390;AT3G19760;AT3G25800;AT3G45140;AT3G53620;AT3G61110;AT3G62460;AT3G62720;AT4G10840;AT4G14880;AT4G16240;AT4G16450;AT4G16500;AT4G1773…
AT5G62740	HIR1	SPFH/Band 7/PHB domain-containing membrane-associated protein family		HYPERSENSITIVE-INDUCED RESPONSE PROTEIN 1	HYPERSENSITIVE-INDUCED RESPONSE PROTEIN 1 (HIR1); INVOLVED IN: N-terminal protein myristoylation; LOCATED IN: plasma membrane, vacuole, membrane; EXPRESSED IN: 25 plant structures; EXPRESSED DURING: 15 growth stages; CONTAINS InterPro DOMAIN/s: Band 7 protein (InterPro:IPR001107); BEST Arabidopsis thaliana protein match is: SPFH/Band 7/PHB domain-containing membrane-associated protein family (TAI…	;ATHIR1;AtHIR4;HIR4;hypersensitive induced reaction 4	;cytosol;Golgi apparatus;membrane;plasma membrane;protein binding;vacuole;vacuolar membrane;plasmodesma;protein histidine kinase binding;plant embryo;stamen;flower;shoot system;root;hypocotyl;cauline leaf;vascular leaf;collective leaf structure;shoot apex;cotyledon;seed;petiole;petal;inflorescence meristem;guard cell;L mature pollen stage;M germinated pollen stage;vascular leaf senescent stage;pl…	;Golgi apparatus;cytosol;membrane;plasma membrane;plasmodesma;protein binding;protein histidine kinase binding;vacuolar membrane;vacuole	;AT5G35750
AT5G65430	GRF8	general regulatory factor 8	member of 14-3-3 proteins. This protein is reported to interact with the BZR1 transcription factor involved in brassinosteroid signaling and may affect the nucleocytoplasmic shuttling of BZR1	general regulatory factor 8	general regulatory factor 8 (GRF8); FUNCTIONS IN: protein phosphorylated amino acid binding; INVOLVED IN: brassinosteroid mediated signaling pathway; LOCATED IN: in 6 components; EXPRESSED IN: 22 plant structures; EXPRESSED DURING: 15 growth stages; CONTAINS InterPro DOMAIN/s: 14-3-3 protein (InterPro:IPR000308); BEST Arabidopsis thaliana protein match is: G-box regulating factor 6 (TAIR:AT5G1045…	;14-3-3 PROTEIN G-BOX FACTOR14 KAPPA;14-3-3KAPPA;GF14 KAPPA	;cytosol;cytoplasm;nucleus;plasma membrane;protein phosphorylated amino acid binding;cell wall;chloroplast;plant-type cell wall;brassinosteroid mediated signaling pathway;plant embryo;stamen;flower;shoot system;root;hypocotyl;cauline leaf;vascular leaf;collective leaf structure;shoot apex;cotyledon;seed;petiole;petal;inflorescence meristem;guard cell;seed development stage;vascular leaf senescent…	;brassinosteroid mediated signaling pathway;cell wall;chloroplast;cytoplasm;cytosol;nucleus;plant-type cell wall;plasma membrane;protein phosphorylated amino acid binding	;AT1G01120;AT1G02500;AT1G03630;AT1G04220;AT1G04360;AT1G04410;AT1G07810;AT1G08720;AT1G12280;AT1G12440;AT1G16780;AT1G19350;AT1G20330;AT1G20840;AT1G24180;AT1G26480;AT1G28120;AT1G35580;AT1G37130;AT1G48020;AT1G49710;AT1G50250;AT1G59780;AT1G61340;AT1G66150;AT1G66950;AT1G67970;AT1G68520;AT1G70300;AT1G70320;AT1G72730;AT1G75080;AT1G75990;AT1G78300;AT1G78920;AT1G79000;AT2G01950;AT2G16600;AT2G18140;AT2G1864…
AT5G66210	CPK28	calcium-dependent protein kinase 28	member of Calcium Dependent Protein Kinase	calcium-dependent protein kinase 28	calcium-dependent protein kinase 28 (CPK28); FUNCTIONS IN: protein serine/threonine kinase activity, calmodulin-dependent protein kinase activity, protein kinase activity, calcium ion binding, ATP binding; INVOLVED IN: protein amino acid phosphorylation; LOCATED IN: plasma membrane; EXPRESSED IN: 23 plant structures; EXPRESSED DURING: 13 growth stages; CONTAINS InterPro DOMAIN/s: Protein kinase, …		;cytoplasm;protein phosphorylation;nucleus;plasma membrane;intracellular signal transduction;calmodulin-dependent protein kinase activity;calmodulin-dependent protein kinase activity;calcium-dependent protein serine/threonine kinase activity;calcium ion binding;calmodulin binding;ATP binding;chloroplast;abscisic acid-activated signaling pathway;peptidyl-serine phosphorylation;protein autophosphor…	;ATP binding;abscisic acid-activated signaling pathway;calcium ion binding;calcium-dependent protein serine/threonine kinase activity;calmodulin binding;calmodulin-dependent protein kinase activity;chloroplast;cytoplasm;intracellular signal transduction;nucleus;peptidyl-serine phosphorylation;plasma membrane;protein autophosphorylation;protein phosphorylation		;Plant-pathogen interaction
