## Additional File 1 for "SEQing: web-based visualization of iCLIP and RNA-seq data in an interactive python framework": descriptions_sample.tsv

AT1G03680	thioredoxin M-type 1	THM1
AT1G05850	Chitinase family protein	POM1
AT1G24020	MLP-like protein 423	MLP423
AT1G69840	SPFH/Band 7/PHB domain-containing membrane-associated protein family	AT1G69840
AT5G12360	hypothetical protein	AT5G12360
AT5G15960	stress-responsive protein (KIN1) / stress-induced protein (KIN1)	KIN1
AT5G23040	cell growth defect factor-like protein (DUF3353)	CDF1
AT5G66210	calcium-dependent protein kinase 28	CPK28
