## Additional File 1 for "SEQing: web-based visualization of iCLIP and RNA-seq data in an interactive python framework": gene_index.csv

AT1G69840	AT1G69840.1
AT1G69840	AT1G69840.2
AT1G69840	AT1G69840.3
AT1G69840	AT1G69840.4
AT1G69840	AT1G69840.5
AT1G69840	AT1G69840.6
AT1G69840	AT1G69840.7
AT5G12360	AT5G12360.1
AT5G12360	AT5G12360.2
AT5G66210	AT5G66210.4
AT5G66210	AT5G66210.1
AT5G66210	AT5G66210.2
AT5G66210	AT5G66210.3
AT5G66210	AT5G66210.5
AT5G66210	AT5G66210.6
AT1G03680	AT1G03680.1
AT1G05850	AT1G05850.2
AT1G05850	AT1G05850.1
AT1G24020	AT1G24020.1
AT1G24020	AT1G24020.2
AT5G23040	AT5G23040.1
AT5G23040	AT5G23040.2
AT5G15960	AT5G15960.1
